# Carbon nanotube biocompatibility in plants is determined by their surface chemistry

**DOI:** 10.1101/2021.07.29.454380

**Authors:** Eduardo González-Grandío, Gözde S. Demirer, Christopher T. Jackson, Darwin Yang, Markita P. Landry

**Affiliations:** Department of Chemical and Biomolecular Engineering, University of California, Berkeley, Berkeley, CA, USA; Innovative Genomics Institute (IGI), Berkeley, CA, USA; California Institute for Quantitative Biosciences, QB3, University of California, Berkeley, CA, USA; Chan-Zuckerberg Biohub, San Francisco, CA, USA

**Author notes:** Corresponding author: Markita P. Landry. Department of Plant Biology and Genome Center, University of California, Davis, CA, USA.

**Keywords:** plant biotechnology, nanotechnology, DNA delivery, carbon nanotube, RNA sequencing

## Abstract

Agriculture faces significant global challenges including climate change and an increasing food demand due to a growing population. Addressing these challenges will require the adoption of transformative innovations into biotechnology practice, such as nanotechnology. Recently, nanomaterials have emerged as unmatched tools for their use as biosensors, or as biomolecule delivery vehicles. Despite their increasingly prolific use, plant-nanomaterial interactions remain poorly characterized, drawing into question the breadth of their utility and their broader environmental compatibility. Herein, we characterize *Arabidopsis thaliana* transcriptional response to single walled carbon nanotubes (SWNTs) with two different surface chemistries commonly used for biosensing and nucleic acid delivery: oligonucleotide adsorbed-pristine SWNTs, and polyethyleneimine-SWNTs loaded with plasmid DNA (PEI-SWNTs), both introduced by leaf infiltration. We observed that SWNTs elicit a mild stress response almost undistinguishable from the infiltration process, indicating that these nanomaterials are well-tolerated by the plant. However, PEI-SWNTs induce a much larger transcriptional reprogramming that involves stress, immunity, and senescence responses. PEI-SWNT-induced transcriptional profile is very similar to that of mutant plants displaying a constitutive immune response or treated with stress-priming agrochemicals. We selected molecular markers from our transcriptomic analysis and identified PEI as the main cause of this reaction. We show that PEI-SWNT response is concentration-dependent and, when persistent over time, leads to cell death. We probed a panel of PEI variant-functionalized SWNTs across two plant species and identified biocompatible SWNT surface functionalizations. Our results highlight the importance of nanoparticle surface chemistry on their biocompatibility and will facilitate the use of functionalized nanomaterials for agricultural improvement.

**Significance statement:** Nanomaterials can be used in agriculture as biosensors to monitor plant health, as fertilizers or growth regulators, and as delivery vehicles for genome engineering reagents to improve crops. However, the interactions between nanoparticles and plant cells are not well understood. Here, we characterize the plant transcriptomic response to single-walled carbon nanotubes (SWNTs) commonly used for sensing and nucleic acid delivery. While SWNTs themselves are well tolerated by plants, SWNTs surface-functionalized with positively charged polymers become toxic and produce cell death. We identify molecular markers of this toxic response to create biocompatible SWNT formulations. These results highlight the significance of nanoparticle surface chemistry, perhaps more than the nanoparticles themselves, on downstream interactions of nanoparticles with the environment.
