## Supplemental Table S4 for "Carbon nanotube biocompatibility in plants is determined by their surface chemistry"

### Sheet: Sheet1
Table S4. Primers used in RT-qPCR reactions
Primer name	Sequence	Comments
PR1 q5	ACGGGGAAAACTTAGCCTGG	qPCR primers marker up-regulated in response to PEI-SWNTs
PR1 q3	TTGGCACATCCGAGTCTCAC	qPCR primers marker up-regulated in response to PEI-SWNTs
CHX17 q5	CCGTCCCGATATAATCTGCGT	qPCR primers marker up-regulated in response to PEI-SWNTs
CHX17 q3	AACGCGTGTTCCAGAGGATT	qPCR primers marker up-regulated in response to PEI-SWNTs
PAD3 q5	AGGGCAAGGAAAATGTCGGT	qPCR primers marker up-regulated in response to PEI-SWNTs
PAD3 q3	AAGCTTCTTTGGACCCGGAG	qPCR primers marker up-regulated in response to PEI-SWNTs
AT3G54830 q5	TCACTTAGATGCGCCTCGTC	qPCR primers marker down-regulated in response to PEI-SWNTs
AT3G54830 q3	CACCCCTCCAGCTGAAATGT	qPCR primers marker down-regulated in response to PEI-SWNTs
NAI2 q5	TTGAAGCTGCTCATGCTGGA	qPCR primers marker down-regulated in response to PEI-SWNTs
NAI2 q3	TGTGCTTGAGGTAGAATGCCT	qPCR primers marker down-regulated in response to PEI-SWNTs
AGP41 q5	TCGCCATTTTGTTGCCGATG	qPCR primers marker down-regulated in response to PEI-SWNTs
AGP41 q3	ATGTGAGGACCAAAGCCACC	qPCR primers marker down-regulated in response to PEI-SWNTs
SAND q5	AACTCTATGCAGCATTTGATCCACT	qPCR primers for normalization in Arabidopsis thaliana
SAND q3	TGATTGCATATCTTTATCGCCATC	qPCR primers for normalization in Arabidopsis thaliana
AT2G43620 q5	CTGTCCAGCGAAAGGGTTCT	qPCR primers marker up-regulated in response to SWNTs
AT2G43620 q3	GTACAAGGGTACGCAGTGCT	qPCR primers marker up-regulated in response to SWNTs
ERF011 q5	TATGTCAGCGGCAACGATCA	qPCR primers marker up-regulated in response to SWNTs
ERF011 q3	TTTGACTAAAAACGCGGCGG	qPCR primers marker up-regulated in response to SWNTs
CRK11 q5	CGCCGTCTCATCCTCTCTTC	qPCR primers marker up-regulated in response to SWNTs
CRK11 q3	AGACACGGTTCGGTTGTTGT	qPCR primers marker up-regulated in response to SWNTs
AT2G15020 q5	CCACGTATCGGGGCTAAGTC	qPCR primers marker down-regulated in response to SWNTs
AT2G15020 q3	AAAACGGCAGCGTTTCCTTC	qPCR primers marker down-regulated in response to SWNTs
SPX1 q5	GTGTGTTTTCATTGCCGCCT	qPCR primers marker down-regulated in response to SWNTs
SPX1 q3	TGGAATAGAGCGAGTGTGCC	qPCR primers marker down-regulated in response to SWNTs
AT5G54130 q5	TCGAGCGTATTGGCTTGGAA	qPCR primers marker down-regulated in response to SWNTs
AT5G54130 q3	GCCGTAAGCAAACCATCACC	qPCR primers marker down-regulated in response to SWNTs
NbPR1A q5	ATATCCCACTCTTGCCGTGC	qPCR primers for Nicothiana benthamiana ortholog of AtPR1
NbPR1A q3	GTCGTCCCAGGTCAAAGGTT	qPCR primers for Nicothiana benthamiana ortholog of AtPR1
NbAGP41 q5	TCCGGCAAGTGATGGAACAA	qPCR primers for Nicothiana benthamiana most similar BLAST hit of AGP41 (niben101scf01817g00015-1)
NbAGP41 q3	TACTGCCAGTGCCAACAACA	qPCR primers for Nicothiana benthamiana most similar BLAST hit of AGP41 (niben101scf01817g00015-1)
EF1a q5	TGGTGTCCTCAAGCCTGGTATGGTTGT	qPCR primers for normalization in Nicotiana benthamiana
EF1a q3	ACGCTTGAGATCCTTAACCGCAACATTCTT	qPCR primers for normalization in Nicotiana benthamiana
